# Soft selective sweeps predominate in the yellow fever mosquito *Aedes aegypti*

**DOI:** 10.1101/2025.07.06.663360

**Authors:** Remi N. Ketchum, Daniel R. Matute, Daniel R. Schrider

## Abstract

The *Aedes aegypti* mosquito is a vector for human arboviruses and zoonotic diseases and therefore poses a serious threat to public health. Understanding how *Ae. aegypti* adapts to environmental pressures—such as insecticides—is critical for developing effective mitigation strategies. However, most traditional methods for detecting recent positive selection search for signatures of classic “hard” selective sweeps, and to date no studies have examined soft sweeps in *Ae. aegypti.* This is a significant limitation as this is vital information for understanding the pace of adaptation—populations that can immediately respond to new selective pressures are expected to adapt more often via standing variation or recurrent adaptive mutations (both of which may produce soft sweeps) than via *de novo* mutations (which produces hard sweeps). To this end, we used a machine learning method capable of detecting hard and soft sweeps to investigate positive selection in *Ae. aegypti* population samples from Africa and the Americas. Our results reveal that soft sweeps are significantly more common than hard sweeps, which may imply that this species can respond quickly to environmental stressors. This is a particularly concerning finding for vector control methods that aim to eradicate *Ae. aegypti* using insecticides. We highlight genes under selection that include both well-characterized and putatively novel insecticide resistance genes. These findings underscore the importance of using methods capable of detecting and distinguishing hard and soft sweeps, implicate soft sweeps as a major selective mode in *Ae. aegypti,* and highlight genes that may aid in the control of *Ae. aegypti* populations.
