## Supplemental Table 1 for "Soft selective sweeps predominate in the yellow fever mosquito *Aedes aegypti*"

### Sheet: Sheet1
BRAZIL
Threshold
	Total number of windows	Total number of sweep calls	Qvals	Expected number of false discoveries	Total Number of Hard Calls	Total Number of Soft Calls	Qval-corrected number of soft calls	Rate true hards are misclassified as soft	Total number of 'real' hards	Total number of 'real' softs	Fraction of sweeps that are soft
0.8	4598	79	0.360627	28.4895	4	75	46.5105	0.52	8.33333	42.1771	0.835018
0.9	4598	45	0.207117	9.32026	1	44	34.6797	0.55	2.22222	33.4575	0.937718
0.95	4598	24	0.207117	4.97081	1	23	18.0292	0.59	2.43902	16.5902	0.871827
0.99	4598	6	0.207117	1.2427	0	6	4.7573	0.48	0	4.7573	1
KENYA
Threshold
	Total number of windows	Total number of sweep calls	Qvals	Expected number of false discoveries	Total Number of Hard Calls	Total Number of Soft Calls	Qval-corrected number of soft calls	Rate true hards are misclassified as soft	Total number of 'real' hards	Total number of 'real' softs	Fraction of sweeps that are soft
0.8	4599	154	0.404604	62.309	5	149	86.691	0.094	5.51876	86.1722	0.939811
0.9	4599	94	0.404604	38.0328	4	90	51.9672	0.087	4.38116	51.5861	0.921719
0.95	4599	65	0.404604	26.2993	4	61	34.7007	0.087	4.38116	34.3196	0.886794
0.99	4599	22	0.404604	8.90129	1	21	12.0987	0.056	1.05932	12.0394	0.919128
GABON
Threshold
	Total number of windows	Total number of sweep calls	Qvals	Expected number of false discoveries	Total Number of Hard Calls	Total Number of Soft Calls	Qval-corrected number of soft calls	Rate true hards are misclassified as soft	Total number of 'real' hards	Total number of 'real' softs	Fraction of sweeps that are soft
0.8	4599	66	0.243333	16.06	0	66	49.94	0.17	0	49.94	1
0.9	4599	36	0.243333	8.75999	0	36	27.24	0.18	0	27.24	1
0.95	4599	18	0.243333	4.37999	0	18	13.62	0.14	0	13.62	1
0.99	4599	3	0.243333	0.729999	0	3	2.27	0.067	0	2.27	1
SENEGAL
Threshold
	Total number of windows	Total number of sweep calls	Qvals	Expected number of false discoveries	Total Number of Hard Calls	Total Number of Soft Calls	Qval-corrected number of soft calls	Rate true hards are misclassified as soft	Total number of 'real' hards	Total number of 'real' softs	Fraction of sweeps that are soft
0.8	4599	42	0.225441	9.46852	5	37	27.5315	0.33	7.46269	25.0688	0.770601
0.9	4599	28	0.225441	6.31235	4	24	17.6877	0.34	6.06061	15.627	0.72055
0.95	4599	17	0.225441	3.8325	2	15	11.1675	0.34	3.0303	10.1372	0.769865
0.99	4599	3	0.225441	0.676323	0	3	2.32368	0.38	0	2.32368	1
