## Supplemental Table 3 for "Soft selective sweeps predominate in the yellow fever mosquito *Aedes aegypti*"

### Sheet: Sheet1
>0.95
chrom	bigWinRange	classifiedWinStart	classifiedWinEnd	populations_where_sweep_present	num_populations	Genes_in_window	Sweep_Classification
AaegL5_1	119000001-121750000	120250001	120500000	brazil,kenya	2	serine/threonine-protein kinase OSR1;XM_001661708, E3 ubiquitin-protein ligase RNF181; XM_001661707	soft,soft
AaegL5_1	296500001-299250000	297750001	298000000	kenya,senegal	2		hard, soft
AaegL5_2	43750001-46500000	45000001	45250000	gabon,kenya	2	supervillin;XM_021840689, E3 ubiquitin-protein ligase MARCH6; XM_021840710, pentatricopeptide repeat-containing protein 2; XM_001649001, unconventional myosin-Va; XM_021840722, thioredoxin, mitochondrial; XM_001659926, decapping nuclease DXO homolog; XM_001649002,	soft, soft
AaegL5_2	49000001-51750000	50250001	50500000	kenya,senegal	2	toll-like receptor 13; XM_021845938	soft,soft
AaegL5_2	142250001-145000000	143500001	143750000	gabon,kenya	2	protein split ends; XM_021842581, major facilitator superfamily domain-containing protein 6; XM_021842586, probable E3 ubiquitin protein ligase DRIPH; XM_021842589, rab-like protein 3; XM_001662262, histidine triad nucleotide-binding protein 1; XM_001661638, general transcription factor IIE subunit 1; XM_001662263	soft, soft
AaegL5_2	343000001-345750000	344250001	344500000	brazil,gabon	2	cyclic nucleotide-gated cation channel subunit A; XM_021846153, serine protease 55; XM_001649005	soft, soft
AaegL5_2	350500001-353250000	351750001	352000000	brazil,gabon,kenya	3	suppressor APC domain-containing protein 2; XM_021846293, collagen alpha-1(IV) chain; XM_021846304, probable palmitoyltransferase ZDHHC24; XM_021846298	soft, soft, soft
AaegL5_2	361500001-364250000	362750001	363000000	brazil,kenya	2	Protein maelstrom homolog; XM_001653289, ribonuclease H1; XM_011495149, UHRF1-binding protein 1-like; XM_021846485, TBC1 domain family member 19; XM_021846486, unconventional myosin-VIIa; XM_021846494, zinc carboxypeptidase; XM_001653279, 39S ribosomal protein L28; XM_001653285, mannose-P-dolichol utilization defect 1 protein; XM_001653283, inosine triphosphate pyrophosphatase; XM_001653284	soft, soft
AaegL5_2	368500001-371250000	369750001	370000000	gabon,kenya	2	zinc finger protein 420; XM_021846630, myotubularin-related protein 2; XM_021846669, beta-1,3-glucosyltransferase; XM_021846676	soft, soft
AaegL5_2	451000001-453750000	452250001	452500000	gabon,kenya	2	ankyrin repeat domain-containing protein 29; XM_001649220	soft, soft
AaegL5_2	459750001-462500000	461000001	461250000	brazil,gabon,kenya	3	protein pelota; XM_021848179, zinc finger protein OZF; XM_021848185, spatacsin; XM_021848186, la-related protein 7; XM_001658657, zinc finger protein 879; XM_001658658	soft, soft, soft
AaegL5_3	149750001-152500000	151000001	151250000	gabon,kenya,senegal	3	phospholipase A1; XM_001662880	soft, soft, soft
AaegL5_1	126750001-129500000	128000001	128250000	gabon, kenya, senegal, brazil	4	J domain-containing protein; XM_001658039, tropomodulin; XM_021847479	soft,soft,soft,soft
