## Supplemental Table 4 for "Soft selective sweeps predominate in the yellow fever mosquito *Aedes aegypti*"

### Sheet: Sheet1
>0.95
chrom	classifiedWinStart	classifiedWinEnd	bigWinRange	Population	Genes_in_window	Sweep_Classification
AaegL5_1	15500001	15750000	14250001-17000000	gabon	rhophilin-2; XM_021839008, membrane-associated progesterone receptor component 1; XM_001648550	soft
AaegL5_1	48750001	49000000	47500001-50250000	kenya	D(2) dopamine receptor A; XM_021838524	soft
AaegL5_1	50000001	50250000	48750001-51500000	senegal	neuronal acetylcholine receptor subunit alpha-7; XM_021846964	soft
AaegL5_1	63750001	64000000	62500001-65250000	brazil	moesin/ezrin/radixin homolog 1; XM_021837899, kinesin heavy chain; XM_021837991, sorting nexin-29; XM_021838020, transcription factor grauzone; XM_001659289	soft
AaegL5_1	69250001	69500000	68000001-70750000	kenya	splicing factor 3B subunit 1; XM_001656996, leucine-rich repeat-containing protein 32; XM_021839196, 40S ribosomal protein S13; XM_001656999, serine-rich adhesin for platelets; XM_021839225, angiopoietin-related protein 2; XM_021839265	soft
AaegL5_1	95500001	95750000	94250001-97000000	kenya	RNA polymerase II degradation factor 1-like; XM_021842990	soft
AaegL5_1	98750001	99000000	97500001-100250000	brazil	nuclear pore complex protein Nup153; XM_021843473, negative elongation factor D-like; XM_021843512, trimeric intracellular cation channel type 1B.1; XM_001655215, synaptobrevin homolog YKT6 ; XM_011494870, modifier of mdg4; XM_001655218, zinc finger protein 62 ; XM_021843593	soft
AaegL5_1	104500001	104750000	103250001-106000000	gabon	growth arrest-specific protein 8 homolog; XM_021844249, vacuolar protein sorting-associated protein 18; XM_001648699, dolichyl-diphosphooligosaccharide--protein glycosyltransferase subunit STT3A; XM_001648698,	soft
AaegL5_1	119000001	119250000	117750001-120500000	senegal	DNA primase large subunit; XM_001649543, ubiquitin-conjugating enzyme E2-17 kDa; XM_001663104, progestin and adipoQ receptor family member 3 ; XM_021846183, beta-mannosidase; XM_021846253, WD repeat-containing protein 44; XM_021846264	soft
AaegL5_1	138250001	138500000	137000001-139750000	kenya	proteasome activator complex subunit 3; XM_001659700, integrin alpha-PS1; XM_021848422	soft
AaegL5_1	161750001	162000000	160500001-163250000	senegal	mucin-3A;XM_021852790, THAP domain-containing protein 4-like ; XM_021852829,	soft
AaegL5_1	163750001	164000000	162500001-165250000	kenya	serine-rich adhesin for platelets; XM_021852960	soft
AaegL5_1	166750001	167000000	165500001-168250000	kenya	BCL2/adenovirus E1B 19 kDa protein-interacting protein 3; XM_021853070	soft
AaegL5_1	176500001	176750000	175250001-178000000	kenya	transcription factor IIIB 90 kDa subunit; XM_001655156, BTB/POZ domain-containing protein 6-B; XM_021853765, monocarboxylate transporter 12; XM_001655158, heart- and neural crest derivatives-expressed protein 2; XM_001655159, hydroxysteroid dehydrogenase-like protein 2; XM_011495293, endoplasmic reticulum metallopeptidase 1 ; XM_001655162, protein RUFY3 ; XM_001655164	soft
AaegL5_1	195750001	196000000	194500001-197250000	gabon	Uncharacterized	soft
AaegL5_1	199500001	199750000	198250001-201000000	kenya	angiotensin-converting enzyme; XM_021856931, solute carrier family 46 member 3-like; XM_021856971, double-strand-break repair protein rad21 homolog; XM_021856978, ras-related protein Rab-11B; XM_001659868	soft
AaegL5_1	209000001	209250000	207750001-210500000	senegal	sodium-independent sulfate anion transporter, transcriptional activator cubitus interruptus ; XM_021857426, s; XM_021857412,	hard
AaegL5_1	236500001	236750000	235250001-238000000	senegal	probable G-protein coupled receptor No18; XM_021837306, rhoGEF domain-containing protein gxcI; XM_021837308	soft
AaegL5_1	254000001	254250000	252750001-255500000	kenya	leucine-rich repeat-containing protein 24; XM_021837549,	soft
AaegL5_1	257000001	257250000	255750001-258500000	kenya	serine/threonine-protein kinase stk11; XM_021837622, alpha-1,6-mannosyl-glycoprotein 2-beta-N-acetylglucosaminyltransferase; XM_021837633	soft
AaegL5_1	259000001	259250000	257750001-260500000	kenya	octopamine receptor beta-2R; XM_021837650	soft
AaegL5_1	271250001	271500000	270000001-272750000	senegal	sodium/calcium exchanger 1; XM_021837816, cytochrome P450 6a14; XM_001649882, cytochrome P450 6a8; XM_021837821, cytochrome P450 6a13; XM_001649885,	soft
AaegL5_1	279250001	279500000	278000001-280750000	senegal	mitochondrial dicarboxylate carrier;XM_011495373, elongator complex protein 6; XM_001662704, mitochondrial dicarboxylate carrier;XM_011495374, serine-arginine protein 55; XM_021837946, zinc finger protein 777-;XM_021837951	soft
AaegL5_2	4000001	4250000	2750001-5500000	brazil	protein KRI1; XM_001659655, death-associated inhibitor of apoptosis 1 ; XM_021839791, importin-7; XM_021839786, rho GTPase-activating protein 68F; XM_021839787, NADH dehydrogenase [ubiquinone] 1 beta subcomplex subunit 5; XM_001659653, autophagy protein 12-like; XM_001659654	soft
AaegL5_2	27750001	28000000	26500001-29250000	kenya	rap guanine nucleotide exchange factor 4; XM_021840357	soft
AaegL5_2	28000001	28250000	26750001-29500000	kenya	rap guanine nucleotide exchange factor 4; XR_002499466	soft
AaegL5_2	36750001	37000000	35500001-38250000	kenya	mucin-5AC; XM_001658750, clavesin-1; XM_001658752, alpha-tocopherol transfer protein; XM_001658754,	soft
AaegL5_2	50500001	50750000	49250001-52000000	kenya	Uncharacterized	soft
AaegL5_2	55750001	56000000	54500001-57250000	brazil	ribosomal protein S6 kinase beta-2; XM_021840869, rab GTPase-activating protein 1-like; XM_021840879, protein arginine N-methyltransferase 1-like; XM_021840884, ecdysone-induced protein 74EF; XM_021840887	soft
AaegL5_2	67250001	67500000	66000001-68750000	gabon	pupal cuticle protein Edg-78E; XM_021841114, cuticle protein CP14.6; XM_001659055, thioredoxin-like protein 1; XM_001659058,	soft
AaegL5_2	76000001	76250000	74750001-77500000	kenya	differentially expressed in FDCP 8 homolog; XM_021841255, NF-kappa-B essential modulator; XM_001656062, partner of Y14 and mago; XM_001656063, translation initiation factor eIF-2B subunit delta; XM_021841258, tumor susceptibility gene 101 protein; XM_001656065, transmembrane protein 258 homolog; XR_002499695, NTF2-related export protein-like; XM_021847916, mitochondrial import receptor subunit TO…	soft
AaegL5_2	80250001	80500000	79000001-81750000	gabon		soft
AaegL5_2	89250001	89500000	88000001-90750000	kenya	Uncharacterized	soft
AaegL5_2	100000001	100250000	98750001-101500000	kenya	F-box/LRR-repeat protein 6; XM_021841689, J domain-containing protein CG6693; XM_001657126, probable multidrug resistance-associated protein lethal(2); XM_021841695	soft
AaegL5_2	106000001	106250000	104750001-107500000	brazil	diacylglycerol kinase 1; XM_021841862	soft
AaegL5_2	128250001	128500000	127000001-129750000	kenya	large proline-rich protein BAG6; XM_021842331, chaoptin; XM_021842324	soft
AaegL5_2	132500001	132750000	131250001-134000000	kenya	serine protease easter; XM_021842421, coatomer subunit epsilon; XM_021842422, calcium-transporting ATPase sarcoplasmic/endoplasmic reticulum type; XM_021842425	soft
AaegL5_2	140500001	140750000	139250001-142000000	brazil	pikachurin; XM_021842555	soft
AaegL5_2	141000001	141250000	139750001-142500000	kenya	acetyl-CoA carboxylase; XM_021842567, nucleoporin SEH1; XM_011495031, PX domain-containing protein kinase-like protein ; XM_001651832, tctex1 domain-containing protein 1; XM_021842563	soft
AaegL5_2	141250001	141500000	140000001-142750000	kenya		soft
AaegL5_2	144750001	145000000	143500001-146250000	brazil	potassium voltage-gated channel subfamily KQT member1; XM_021842610, peflin; XM_001662327, survival of motor neuron-related-splicing factor 30; XM_001662326, solute carrier family 12 member 8; XM_021842615	soft
AaegL5_2	146500001	146750000	145250001-148000000	senegal	cysteinyl leukotriene receptor 1; XM_021842636, growth hormone secretagogue receptor type 1-like ; XM_021842635, protein furry; XM_021842640	hard
AaegL5_2	146750001	147000000	145500001-148250000	kenya	venom allergen 5; XM_001648525, protein furry; XM_021842639	hard
AaegL5_2	148500001	148750000	147250001-150000000	senegal	regulator of G-protein signaling 17; XM_021842683, protein grainyhead; XM_021842677	soft
AaegL5_2	156500001	156750000	155250001-158000000	kenya	titin homolog; XM_021842901, G-protein coupled receptor daf-37; XM_021842903, cytochrome b5 reductase 4-like; XM_021839527,chitotriosidase-1 ; XM_021842904	soft
AaegL5_2	161000001	161250000	159750001-162500000	kenya	Uncharacterized	soft
AaegL5_2	190750001	191000000	189500001-192250000	brazil	protein hairy; XM_001662050	soft
AaegL5_2	225750001	226000000	224500001-227250000	brazil	plexin-B; XM_021844154, protein-serine O-palmitoleoyltransferase porcupine ; XM_021844172, muscle calcium channel subunit alpha-1 ; XM_021844174, mitochondrial glutamate carrier 1; XM_001661499	hard
AaegL5_2	246250001	246500000	245000001-247750000	kenya	ubiquitin-40S ribosomal protein S27a; XM_021844712, ribosome biogenesis protein NSA2 homolog ; XM_021844709, cyclin-K; XM_001663680, cytoplasmic protein NCK1; XM_021844714, arrestin homolog; XM_001663682, protein peste; XM_001659992,	soft
AaegL5_2	251750001	252000000	250500001-253250000	kenya	probable phospholipid-transporting ATPase VD ; XM_021844799, rab GDP dissociation inhibitor alpha; XM_001662995, acyl-CoA synthetase family member 4 homolog ; XM_021844804,	soft
AaegL5_2	262000001	262250000	260750001-263500000	kenya	sodium/hydrogen exchanger 3; XM_021844919, lysozyme 2; XM_001653349, ethanolaminephosphotransferase 1; XM_001653346	hard
AaegL5_2	262250001	262500000	261000001-263750000	kenya	anamorsin homolog; XM_001653345, U3 small nucleolar ribonucleoprotein protein MPP10 ; XM_021844935, protoheme IX farnesyltransferase; XM_001653343, exportin-1; XM_021844937, TBC1 domain family member 20; XM_001653340, acylphosphatase-2; XM_001653338, phosphoglucomutase-2; XM_021844938,	hard
AaegL5_2	264500001	264750000	263250001-266000000	kenya	defense protein Hdd11-like; XM_021844986, laminin subunit alpha-1; XM_021844981, non-lysosomal glucosylceramidase; XM_021844984, transcription elongation factor S-II; XM_021844985, trifunctional enzyme subunit alpha; XM_001654208, ATP synthase mitochondrial F1 complex assembly factor 2; XM_001654205.2, conserved oligomeric Golgi complex subunit 4 ; XM_001654206, trifunctional enzyme subunit alpha…	soft
AaegL5_2	272000001	272250000	270750001-273500000	senegal	insulin receptor substrate 1-B; XM_021845093	soft
AaegL5_2	288750001	289000000	287500001-290250000	kenya	sodium/potassium/calcium exchanger Nckx30C; XM_021845298	soft
AaegL5_2	291500001	291750000	290250001-293000000	kenya	f-box/LRR-repeat protein 20; XM_021845361, DDB1- and CUL4-associated factor 11; XM_001652718, protein Gawky; XM_021845363, zinc finger protein 436;XM_021845373, zinc finger protein 184; XM_021839581	soft
AaegL5_2	302000001	302250000	300750001-303500000	kenya	extracellular matrix-binding protein ebh; XM_021845536, methyltransferase-like protein 6; XM_001656262, cyclin-dependent kinase 8; XM_021845548, myotubularin-related protein 14; XM_021845553	soft
AaegL5_2	312000001	312250000	310750001-313500000	kenya		soft
AaegL5_2	316750001	317000000	315500001-318250000	senegal	phospholipase D3; XM_001657094, zinc finger protein OZF; XM_001657093, nuclear distribution protein nudE homolog ; XM_001657087, actin-binding protein IPP; XM_001657085	soft
AaegL5_2	324500001	324750000	323250001-326000000	kenya	cell adhesion molecule 2-like; XR_002500694	soft
AaegL5_2	329750001	330000000	328500001-331250000	brazil	GRB10-interacting GYF protein 2-like; XM_021839613	soft
AaegL5_2	340250001	340500000	339000001-341750000	kenya	dnaJ protein homolog 1 ; XM_021846084, collagenase; XM_001658025	soft
AaegL5_2	364750001	365000000	363500001-366250000	kenya	facilitated trehalose transporter Tret1; XM_001661599	soft
AaegL5_2	368750001	369000000	367500001-370250000	brazil	cytokine receptor; XM_021846594, zinc-type alcohol dehydrogenase-like protein ; XM_021846597, trans-1,2-dihydrobenzene-1,2-diol dehydrogenase ; XM_021846601, cysteine/serine-rich nuclear protein 1; XM_001655486	soft
AaegL5_2	373000001	373250000	371750001-374500000	kenya	chaoptin; XM_001658478, titin; XM_001658477	soft
AaegL5_2	377000001	377250000	375750001-378500000	kenya	trissin receptor; XM_021846795,	soft
AaegL5_2	389250001	389500000	388000001-390750000	kenya	ras-related and estrogen-regulated growth inhibitor-like protein ; XM_021846979, glutamine synthetase 1; XM_001654135, zinc finger protein 391; dnaJ homolog subfamily C member 7; XM_001654143	soft
AaegL5_2	401500001	401750000	400250001-403000000	kenya	toll-like receptor Tollo; XM_021847154	soft
AaegL5_2	411250001	411500000	410000001-412750000	kenya	tripartite motif-containing protein 45; XM_021847329, odorant receptor 30a; XM_001658243, transmembrane protein 189-like; XM_021847333, alanine--tRNA ligase, cytoplasmic; XM_001658246, WD repeat-containing protein 82; XM_001658247, mitochondrial ribosome-associated GTPase 2 ; XM_001658245,	soft
AaegL5_2	414500001	414750000	413250001-416000000	kenya	protein timeless; XM_021847385, WD repeat-containing protein 55 homolog ; XM_001657731, beta-1,4-galactosyltransferase 2-like; XM_021847399, programmed cell death protein 10; XM_001657732	soft
AaegL5_2	424000001	424250000	422750001-425500000	kenya	cytochrome P450 CYP12A2; XM_021847513	soft
AaegL5_2	446250001	446500000	445000001-447750000	brazil	glutathione S-transferase D7; XM_001654570, zinc finger protein 431; XM_021847961, transcriptional regulator ATRX ; XM_001654567, FK506-binding protein 59 ; XM_001654563, ubiquitin carboxyl-terminal hydrolase 14; XM_021847965, oocyte zinc finger protein XlCOF6; XM_021847969, FK506-binding protein 59; XM_001654564, transcription factor YY2-like; XM_021847966,	soft
AaegL5_2	455500001	455750000	454250001-457000000	kenya	ATP-binding cassette sub-family G member 4; XM_021848099	soft
AaegL5_3	12250001	12500000	11000001-13750000	brazil	E3 ubiquitin-protein ligase MYLIP; XM_001648620, peroxisome assembly factor 2; XM_001648618, thioredoxin-related transmembrane protein 1; XM_001648617, long-chain fatty acid transport protein 4 ; XM_021854361	soft
AaegL5_3	13250001	13500000	12000001-14750000	gabon	soma ferritin; XM_021853621,	soft
AaegL5_3	20250001	20500000	19000001-21750000	gabon	hemicentin-2; XM_021851256	soft
AaegL5_3	62250001	62500000	61000001-63750000	kenya	zwei Ig domain protein zig-8; XM_021850385, chaoptin; XM_001657558	soft
AaegL5_3	108000001	108250000	106750001-109500000	kenya	conserved oligomeric Golgi complex subunit 3; XM_001658908, putative GTP-binding protein 6; XM_021853738, UMP-CMP kinase; XM_001658911, DNA-dependent protein kinase catalytic subunit ; XM_021849074, tRNA (adenine(58)-N(1))-methyltransferase catalytic subunit TRMT61A; XM_001658913, transmembrane protein 141; XM_001658909,	soft
AaegL5_3	115750001	116000000	114500001-117250000	kenya	GTPase-activating Rap/Ran-GAP domain-like protein 3; XM_021851565,	soft
AaegL5_3	120250001	120500000	119000001-121750000	senegal	HBS1-like protein; XM_001651211, zinc finger protein 43; XM_021850716, protein kinase C; XM_021853364, dnaJ homolog subfamily C member 3; XM_001651207, protein-cysteine N-palmitoyltransferase Rasp; XM_021850022,	soft
AaegL5_3	138250001	138500000	137000001-139750000	gabon	E3 ubiquitin-protein ligase hyd; XM_021850242, geranylgeranyl pyrophosphate synthase ; XM_001651638, protein Mpv17-like; XM_021851538, sex-determining region Y protein; XM_001651642, multidrug resistance-associated protein 4; XM_021851094, testis-specific serine/threonine-protein kinase 1-like ; XM_021850263, ER lumen protein-retaining receptor 3;XM_001651645	soft
AaegL5_3	142250001	142500000	141000001-143750000	kenya	gonadotropin-releasing hormone receptor ; XM_021850180	soft
AaegL5_3	158250001	158500000	157000001-159750000	brazil	ras-specific guanine nucleotide-releasing factor 2; XM_021850760, limbic system-associated membrane protein ; XM_021850728	soft
AaegL5_3	209250001	209500000	208000001-210750000	senegal	serine/threonine-protein kinase ATR; XM_021855441, guanine nucleotide-binding protein subunit beta-5-like; XM_021852525, protransforming growth factor alpha; XM_001660568	soft
AaegL5_3	222500001	222750000	221250001-224000000	brazil	polycomb protein suz12; XM_021851891, RNA-binding protein 28; XM_021851892, tRNA-splicing endonuclease subunit Sen34; XM_001653265, probable peroxisomal acyl-coenzyme A oxidase 1; XM_021848664, 28S ribosomal protein S2; XM_001653266, zinc finger protein 629; XM_021849850, probable helicase with zinc finger domain; XM_021853358	soft
AaegL5_3	248250001	248500000	247000001-249750000	brazil	transmembrane and TPR repeat-containing protein 1; XM_021851740, peroxisomal (S)-2-hydroxy-acid oxidase GLO3; XM_001649526	soft
AaegL5_3	309250001	309500000	308000001-310750000	kenya	orexin receptor type 2; XM_021850013, pyruvate dehydrogenase E1 component subunit alpha; XM_001650646, fatty acyl-CoA reductase 1; XM_021854908, fatty acyl-CoA reductase wat; XM_001664066, fatty acyl-CoA reductase CG5065 ; XM_001664068,	soft
AaegL5_3	331000001	331250000	329750001-332500000	kenya	paired box protein Pax-6-like; XM_021851625	soft
AaegL5_3	351750001	352000000	350500001-353250000	brazil	neuroligin-1 ; XM_021849531	soft
AaegL5_3	352250001	352500000	351000001-353750000	kenya		soft
AaegL5_3	373000001	373250000	371750001-374500000	gabon	protein twist; XM_001662633, leucine-rich repeat neuronal protein 3; XM_021851751,	soft
AaegL5_3	382250001	382500000	381000001-383750000	kenya	protein EFR3 homolog cmp44E-like; XM_021853139,	soft
AaegL5_3	383250001	383500000	382000001-384750000	brazil	CG10915; XM_001650884, catenin delta-2; XM_021853251, phosphatidylinositol N-acetylglucosaminyltransferase subunit A ; XM_001650881, parkin coregulated gene protein homolog ; XM_001650885	soft
