## Supplemental Table 5 for "Soft selective sweeps predominate in the yellow fever mosquito *Aedes aegypti*"

### Sheet: Sheet1
GENE_ID	GENE_NAME	Chromosome	Start	Stop
AAEL010382	aldehyde oxidase_10382,LOC5573295	AaegL5_2	182978356	183004002
AAEL007830	cytochrome_P450	AaegL5_1	103250085	103263310
AAEL004229	glutathione_transferase	AaegL5_1	105472662	105489052
AAEL004054	cytochrome_P450	AaegL5_1	135800509	135834197
AAEL011752	glutathione_transferase	AaegL5_1	148041415	148042680
AAEL011850	cytochrome_P450	AaegL5_1	155930118	155959709
AAEL003198	Carboxy/choline_esterase_Alpha_Esterase	AaegL5_1	190094197	190096030
AAEL003201	Carboxy/choline_esterase_Alpha_Esterase	AaegL5_1	190107314	190109201
AAEL003187	Carboxy/choline_esterase_Alpha_Esterase	AaegL5_1	190109359	190111959
AAEL003181	Carboxy/choline_esterase_Alpha_Esterase	AaegL5_1	190112037	190113871
AAEL003196	Carboxy/choline_esterase_Alpha_Esterase	AaegL5_1	190125531	190127349
AAEL003748	cytochrome_P450	AaegL5_1	249121707	249123454
AAEL003763	cytochrome_P450	AaegL5_1	249138299	249140223
AAEL014893	CYP6BB2,LOC5565578	AaegL5_1	271328495	271330383
AAEL014891	cytochrome_P450	AaegL5_1	271403322	271406949
AAEL014890	cytochrome_P450	AaegL5_1	271419632	271421999
AAEL011934	glutathione_transferase	AaegL5_1	286326225	286447671
AAEL014413	cytochrome_P450	AaegL5_1	286884241	286905138
AAEL014412	cytochrome_P450	AaegL5_1	286917099	286931096
AAEL014411	cytochrome_P450	AaegL5_1	286941356	286957486
AAEL004870	cytochrome_P450	AaegL5_1	289386124	289399452
AAEL009016	glutathione_transferase	AaegL5_1	29341536	29343045
AAEL009017	glutathione_transferase	AaegL5_1	29356870	29357830
AAEL001090	GSTD7	AaegL5_1	299744160	299773819
AAEL001061	GSTD1	AaegL5_1	299812634	299826451
AAEL001071	GSTD5	AaegL5_1	299853787	299854902
AAEL001054	GSTD4	AaegL5_1	301212310	301213169
AAEL001059	GSTD3	AaegL5_1	301213623	301214675
AAEL010591	glutathione_transferase	AaegL5_1	301236089	301237254
AAEL010582	glutathione_transferase	AaegL5_1	301237372	301238287
AAEL009762	cytochrome_P450	AaegL5_1	4090222	4124232
AAEL014684	CYP6F3	AaegL5_1	56316567	56318229
AAEL014678	CYP6F2	AaegL5_1	56330019	56331751
AAEL009656	cytochrome_P450	AaegL5_1	60675246	60677188
AAEL008017	cytochrome_P450	AaegL5_1	74332275	74367682
AAEL008018	cytochrome_P450	AaegL5_1	74410245	74422824
AAEL006827	cytochrome_P450	AaegL5_1	83348240	83364188
AAEL014594	cytochrome_P450	AaegL5_2	109530033	109626224
AAEL002043	cytochrome_P450	AaegL5_2	119686613	119701198
AAEL008889	cytochrome_P450	AaegL5_2	126741333	126743030
AAEL005182	Carboxy/choline_esterase	AaegL5_2	1430862	1442577
AAEL023844	unspecified_product	AaegL5_2	174400171	174416020
AAEL005113	Carboxy/choline_esterase_Alpha_Esterase	AaegL5_2	174437495	174465587
AAEL011944	carboxy/choline_esterase_Alpha_Esterase	AaegL5_2	190566769	190568729
AAEL017085	glutathione_transferase	AaegL5_2	213474226	213483046
AAEL002367	Carboxy/choline_esterase_Alpha_Esterase	AaegL5_2	213989344	213999002
AAEL017553	Carboxy/choline_esterase_Alpha_Esterase	AaegL5_2	214004933	214025611
AAEL002385	Carboxy/choline_esterase_Alpha_Esterase	AaegL5_2	214034403	214053764
AAEL008638	cytochrome_P450	AaegL5_2	215020562	215096550
AAEL012144	cytochrome_P450	AaegL5_2	232712832	232717177
AAEL002633	cytochrome_P450	AaegL5_2	245508241	245510667
AAEL002638	cytochrome_P450	AaegL5_2	245515491	245517353
AAEL005700	cytochrome_P450	AaegL5_2	336323285	336388125
AAEL005696	cytochrome_P450	AaegL5_2	336422746	336443842
AAEL005695	cytochrome_P450	AaegL5_2	336452243	336465154
AAEL007955	glutathione_transferase	AaegL5_2	351607324	351616641
AAEL007954	glutathione_transferase	AaegL5_2	351609279	351610907
AAEL007962	GSTE4	AaegL5_2	351623444	351624813
AAEL007948	glutathione_transferase	AaegL5_2	351641191	351642001
AAEL007951	glutathione_transferase	AaegL5_2	351681351	351682941
AAEL007964	glutathione_transferase	AaegL5_2	351688221	351689200
AAEL007946	glutathione_transferase	AaegL5_2	351707090	351708239
AAEL007947	glutathione_transferase	AaegL5_2	351708207	351709186
AAEL002085	cytochrome_P450	AaegL5_2	356390672	356392588
AAEL009591	cytochrome_P450	AaegL5_2	357796492	357807177
AAEL013798	cytochrome_P450	AaegL5_2	364282520	364284347
AAEL001807	CYP9M9	AaegL5_2	375068465	375070394
AAEL010154	cytochrome_P450	AaegL5_2	380179249	380180990
AAEL010158	cytochrome_P450	AaegL5_2	380784709	380786544
AAEL010151	cytochrome_P450	AaegL5_2	380822963	380824822
AAEL012266	cytochrome_P450	AaegL5_2	384053732	384080949
AAEL004323	Carboxy/choline_esterase	AaegL5_2	388003429	388005997
AAEL008354	RDL	AaegL5_2	41628484	41861946
AAEL009129	cytochrome_P450	AaegL5_2	418852967	418855332
AAEL009131	CYP6Z8	AaegL5_2	418865260	418867369
AAEL009130	CYP6Z7	AaegL5_2	418878237	418879946
AAEL009123	cytochrome_P450	AaegL5_2	418888478	418890194
AAEL009127	CYP6M11,LOC5571540	AaegL5_2	419111140	419112950
AAEL009125	cytochrome_P450	AaegL5_2	419122003	419124243
AAEL017297	cytochrome_P450	AaegL5_2	419127474	419143314
AAEL009117	cytochrome_P450	AaegL5_2	419141469	419143273
AAEL009128	cytochrome_P450	AaegL5_2	419143851	419157046
AAEL009132	cytochrome_P450	AaegL5_2	419167439	419169634
AAEL009133	cytochrome_P450	AaegL5_2	419207323	419209089
AAEL009137	cytochrome_P450	AaegL5_2	419217491	419219143
AAEL009120	cytochrome_P450	AaegL5_2	419219242	419221206
AAEL009124	CYP6N12,LOC5571529	AaegL5_2	419233348	419235072
AAEL009126	cytochrome_P450	AaegL5_2	419241917	419243837
AAEL009138	cytochrome_P450	AaegL5_2	419256627	419258941
AAEL009121	cytochrome_P450	AaegL5_2	419287877	419289644
AAEL002005	cytochrome_P450	AaegL5_2	423983426	423985551
AAEL002031	cytochrome_P450	AaegL5_2	423992667	424001455
AAEL010500	GSTX2	AaegL5_2	446248604	446260098
AAEL001292	cytochrome_P450	AaegL5_2	447487239	447489231
AAEL001312	CYP9M6	AaegL5_2	447504779	447506604
AAEL001320	CYP9M4	AaegL5_2	447541085	447543304
AAEL007473	CYP6AH1	AaegL5_2	57751829	57777257
AAEL013554	cytochrome_P450	AaegL5_2	57987800	57989671
AAEL013556	cytochrome_P450	AaegL5_2	58002198	58004004
AAEL014019	cytochrome_P450	AaegL5_2	58048187	58079076
AAEL000092	glutathione_transferase	AaegL5_3	104849610	104850635
AAEL011770	cytochrome_P450	AaegL5_3	111476555	111478389
AAEL011761	cytochrome_P450	AaegL5_3	111485979	111494017
AAEL012770	cytochrome_P450	AaegL5_3	111571812	111584935
AAEL012772	cytochrome_P450	AaegL5_3	111598121	111599971
AAEL012761	cytochrome_P450	AaegL5_3	111623484	111634522
AAEL012769	cytochrome_P450	AaegL5_3	111644034	111653825
AAEL012765	cytochrome_P450	AaegL5_3	111694087	111697669
AAEL012762	cytochrome_P450	AaegL5_3	111700859	111707836
AAEL012766	cytochrome_P450	AaegL5_3	111736444	111738326
AAEL000338	cytochrome_P450	AaegL5_3	112409018	112495142
AAEL017136	cytochrome_P450	AaegL5_3	112513177	112534429
AAEL017215	cytochrome_P450	AaegL5_3	112545076	112553956
AAEL000320	cytochrome_P450	AaegL5_3	112555304	112566231
AAEL000357	cytochrome_P450	AaegL5_3	112628264	112638706
AAEL000326	cytochrome_P450	AaegL5_3	112643646	112646532
AAEL005788	cytochrome_P450	AaegL5_3	114021774	114036264
AAEL005771	cytochrome_P450	AaegL5_3	114045221	114045797
AAEL005775	cytochrome_P450	AaegL5_3	114802398	114815879
AAEL007812	cytochrome_P450	AaegL5_3	152644344	152646159
AAEL007816	cytochrome_P450	AaegL5_3	152716768	152742224
AAEL007795	cytochrome_P450	AaegL5_3	152744153	152771070
AAEL007807	cytochrome_P450	AaegL5_3	152788167	152802023
AAEL007808	cytochrome_P450	AaegL5_3	152821055	152845256
AAEL007815	cytochrome_P450	AaegL5_3	152854548	152861491
AAEL007798	cytochrome_P450	AaegL5_3	152871519	152883632
AAEL000511	ACE-1	AaegL5_3	161486025	161871375
AAEL007024	cytochrome_P450	AaegL5_3	171374109	171380654
AAEL006989	cytochrome_P450	AaegL5_3	171417711	171419592
AAEL006992	cytochrome_P450	AaegL5_3	171433002	171434910
AAEL006984	cytochrome_P450	AaegL5_3	171446731	171448660
AAEL011741	glutathione_transferase	AaegL5_3	291058554	291082346
AAEL014203	NVY	AaegL5_3	301564432	301941839
AAEL021732	CHL	AaegL5_3	312986638	313140457
AAEL023266	VGSC	AaegL5_3	315926360	316405639
AAEL004941	cytochrome_P450	AaegL5_3	323189211	323207072
AAEL005006	cytochrome_P450	AaegL5_3	323662717	323676284
AAEL004341	Carboxy/choline_esterase_Alpha_Esterase	AaegL5_3	367368362	367370477
AAEL006795	cytochrome_P450	AaegL5_3	368428196	368430478
AAEL006815	cytochrome_P450	AaegL5_3	368438277	368440225
AAEL006784	cytochrome_P450	AaegL5_3	368446849	368448793
AAEL006805	cytochrome_P450	AaegL5_3	368460018	368462540
AAEL014605	CYP9J9	AaegL5_3	368480816	368482897
AAEL014619	cytochrome_P450	AaegL5_3	368545751	368547547
AAEL014615	CYP9J23	AaegL5_3	368564217	368566180
AAEL014613	cytochrome_P450	AaegL5_3	368585862	368587982
AAEL014609	CYP9J26	AaegL5_3	368609784	368611605
AAEL014617	CYP9J28	AaegL5_3	368627096	368628939
AAEL014610	cytochrome_P450	AaegL5_3	368646378	368648152
AAEL014603	cytochrome_P450	AaegL5_3	368656090	368657869
AAEL017539	cytochrome_P450	AaegL5_3	399253843	399255488
AAEL006257	cytochrome_P450	AaegL5_3	62505982	62521344
AAEL018028	Cytochrome_p450	AaegL5_3	62528576	62543653
AAEL006058	cytochrome_P450	AaegL5_3	74278075	74290234
AAEL006044	cytochrome_P450	AaegL5_3	74302379	74320294
AAEL003380	CYP4H28	AaegL5_3	79340315	79353492
AAEL003399	cytochrome_P450	AaegL5_3	79386577	79407555
